# High-resolution mapping of forest vulnerability to wind for disturbance-aware forestry and climate change adaptation

**DOI:** 10.1101/666305

**Authors:** Susanne Suvanto, Mikko Peltoniemi, Sakari Tuominen, Mikael Strandström, Aleksi Lehtonen

## Abstract

Windstorms cause major disturbances in European forests and forest management can play a key role in making forests more persistent to disturbances. However, better information is needed to support decision making that effectively accounts for wind disturbances. Here we show how empirical probability models of wind damage, combined with existing spatial datasets, can be used to provide fine-scale spatial information about disturbance probability over large areas. First, we created stand-level damage probability models with predictors describing forest characteristics, recent forest management history and local wind, soil, site and climate conditions. We tested three different methods for creating the damage probability models - generalized linear models (GLM), generalized additive models (GAM) and boosted regression trees (BRT). Then, the damage probability maps were calculated by combining the models (GLM, GAM and BRT) with GIS data sets representing the model predictors. Finally, we demonstrated the predictive performance of the maps with a large, independent test data, which shows that the damage probability maps are able to identify vulnerable forests also in new wind damage events (AUC > 0.7). Use of the more complex methods (GAM and BRT) was not found to improve the predictive performance of the map compared to GLM, and therefore we would suggest using the more simple GLM method that can be more easily interpreted. The map allows identification of vulnerable forest areas in high spatial resolution (16 × 16 m^2^ raster resolution), making it useful in assessing the vulnerability of individual forest stands when making management decisions. The map is also a powerful tool for communicating disturbance risks to forest owners and managers and it has the potential to steer forest management practices to a more disturbance aware direction. Our study showed that in spite of the inherent stochasticity of the wind and damage phenomena at all spatial scales, it can be modelled with good accuracy across large spatial scales when existing ground and earth observation data sources are combined smartly. With improving data quality and availability, map-based risk assessments can be extended to other regions and other disturbance types.
