## Supplementary materials S1 - S3 for "High-resolution mapping of forest vulnerability to wind for disturbance-aware forestry and climate change adaptation"

### Sheet: vcov_glm1
	(Intercept)	puulaji_group2	puulaji_group3	log(max_kpit)	harv_aika_3class6	harv_aika_3class11	log(wind_max)	open_nbrTRUE	maalaji3MINERAL_FINE	maalaji3ORGANIC	mineral_alle30cmTRUE	kasvuptyyp_2classTUORE	ddsum5_bilinear	kde20_class2-3	kde20_class>3	puulaji_group2:log(max_kpit)	puulaji_group3:log(max_kpit)
(Intercept)	1.12655	-0.801027	-0.809531	-0.161703	0.00221131	-0.00138636	-0.130796	-0.000464083	-0.00567023	-0.0235541	0.00477948	0.0203208	0.00189156	0.00819925	0.00586782	0.15442	0.156772
Species_Spruce	-0.801027	3.67693	0.807178	0.156978	0.00364373	0.0109616	-0.00414176	-0.000955438	0.00507727	0.000490869	-0.00641618	-0.0224754	0.000998581	-0.00395017	-0.00942422	-0.686373	-0.155843
Species_Other	-0.809531	0.807178	15.4501	0.159886	-0.00202707	-0.000765727	0.00515314	-0.00562244	0.0164178	-0.000237862	0.0010036	-0.0228227	-0.000892517	-0.00439387	-0.00747353	-0.155423	-2.91369
log(Height)	-0.161703	0.156978	0.159886	0.0355677	-0.00171802	-0.000722233	-0.000219433	-0.000284701	0.000696785	0.00316572	0.00155643	-0.00404327	-0.00148468	-0.000540806	-0.000823707	-0.0302284	-0.0307648
Last_thinning_6_to_10y	0.00221131	0.00364373	-0.00202707	-0.00171802	0.0127818	0.00496221	0.000178148	-1.00349e-05	6.88255e-06	-0.000251203	-0.000140166	0.000329165	0.000103295	6.47162e-05	-0.000229107	-0.000702364	0.000373335
Last_thinning_over_10y	-0.00138636	0.0109616	-0.000765727	-0.000722233	0.00496221	0.00713109	-0.00148767	-9.01175e-05	-6.39222e-05	-0.000551577	-0.000573885	0.000372939	0.000322486	6.12939e-05	-0.000232275	-0.00211166	-2.74047e-05
log(Wind_max)	-0.130796	-0.00414176	0.00515314	-0.000219433	0.000178148	-0.00148767	0.0564464	-0.000997331	0.000743362	0.0035802	-0.0033753	-0.000797234	-0.000656907	-0.00116238	0.000326768	0.000746262	-0.00113128
Open_stand_border_TRUE	-0.000464083	-0.000955438	-0.00562244	-0.000284701	-1.00349e-05	-9.01175e-05	-0.000997331	0.00893128	-0.000117046	-7.34705e-05	0.000157284	0.000219356	0.000235073	0.000209422	0.000306418	0.000148498	0.00103143
Soil_Mineral_fine	-0.00567023	0.00507727	0.0164178	0.000696785	6.88255e-06	-6.39222e-05	0.000743362	-0.000117046	0.0153018	0.00161924	0.00126449	-0.000594639	-4.81176e-05	-0.000261076	0.000226975	-0.00118095	-0.00364724
Soil_Organic	-0.0235541	0.000490869	-0.000237862	0.00316572	-0.000251203	-0.000551577	0.0035802	-7.34705e-05	0.00161924	0.012122	0.00214607	0.00136107	-0.000343185	-0.000159993	-0.000167416	-0.00017897	-0.000215843
Soil_depth_Under30cm	0.00477948	-0.00641618	0.0010036	0.00155643	-0.000140166	-0.000573885	-0.0033753	0.000157284	0.00126449	0.00214607	0.0113291	0.000680084	-0.00054589	6.55766e-05	0.00012284	0.0012854	-6.59508e-05
Site_fertility_High	0.0203208	-0.0224754	-0.0228227	-0.00404327	0.000329165	0.000372939	-0.000797234	0.000219356	-0.000594639	0.00136107	0.000680084	0.00849798	-0.000185167	0.000178625	0.000821949	0.00361569	0.00369881
Temperature_sum	0.00189156	0.000998581	-0.000892517	-0.00148468	0.000103295	0.000322486	-0.000656907	0.000235073	-4.81176e-05	-0.000343185	-0.00054589	-0.000185167	0.000622011	-0.000372784	-0.000392158	-0.000198335	0.00012422
Damage_density_Class2-3	0.00819925	-0.00395017	-0.00439387	-0.000540806	6.47162e-05	6.12939e-05	-0.00116238	0.000209422	-0.000261076	-0.000159993	6.55766e-05	0.000178625	-0.000372784	0.00780095	0.00209795	0.000766848	0.000911447
Damage_density_Class>3	0.00586782	-0.00942422	-0.00747353	-0.000823707	-0.000229107	-0.000232275	0.000326768	0.000306418	0.000226975	-0.000167416	0.00012284	0.000821949	-0.000392158	0.00209795	0.0122653	0.0018084	0.0014476
Species_Spruce:log(Height	0.15442	-0.686373	-0.155423	-0.0302284	-0.000702364	-0.00211166	0.000746262	0.000148498	-0.00118095	-0.00017897	0.0012854	0.00361569	-0.000198335	0.000766848	0.0018084	0.128424	0.0301561
Species_Other:log(Height)	0.156772	-0.155843	-2.91369	-0.0307648	0.000373335	-2.74047e-05	-0.00113128	0.00103143	-0.00364724	-0.000215843	-6.59508e-05	0.00369881	0.00012422	0.000911447	0.0014476	0.0301561	0.550663
